# Local and global changes in cell density induce reorganisation of 3D packing in a proliferating epithelium

**DOI:** 10.1101/2024.02.08.579268

**Authors:** Vanessa Barone, Antonio Tagua, Jesus Á. Andrés-San Román, Amro Hamdoun, Juan Garrido-García, Deirdre C. Lyons, Luis M. Escudero

## Abstract

Tissue morphogenesis is intimately linked to the changes in shape and organisation of individual cells. In curved epithelia, cells can intercalate along their own apicobasal axes adopting a shape named “scutoid” that allows energy minimization in the tissue. Although several geometric and biophysical factors have been associated with this 3D reorganisation, the dynamic changes underlying scutoid formation in 3D epithelial packing remain poorly understood. Here we use live-imaging of the sea star embryo coupled with deep learning-based segmentation, to dissect the relative contributions of cell density, tissue compaction, and cell proliferation on epithelial architecture. We find that tissue compaction, which naturally occurs in the embryo, is necessary for the appearance of scutoids. Physical compression experiments identify cell density as the factor promoting scutoid formation at a global level. Finally, the comparison of the developing embryo with computational models indicates that the increase in the proportion of scutoids is directly associated with cell divisions. Our results suggest that apico-basal intercalations appearing just after mitosis may help accommodate the new cells within the tissue. We propose that proliferation in a compact epithelium induces 3D cell rearrangements during development.

**Summary statement:** The study uses sea star embryogenesis as a model of a proliferating epithelium to highlight how cell division induces 3D cell rearrangements during development.
