## Supplementary material for "Local and global changes in cell density induce reorganisation of 3D packing in a proliferating epithelium": Table S1

### Sheet: WT vs WT-comp
			128-cell stage			256-cell stage			512-cell stage			128 vs 256	256 vs 512	128 vs 512
	Feature	Comparisons	Mean	SD	p value*	Mean	SD	p value*	Mean	SD	p value*	p value#	p value#	p value#
	Proportion of scutoids	WT	0	0	0.006	0.03	0.06	<0.001	0.12	0.08	<0.001	0.16	<0.001	<0.001												15			15
		WT-comp	0.08	0.12		0.12	0.09		0.19	0.11		0.05	0.004	<0.001												30			30
		voronoi WT	0.0047619	0.026082	0.03	0.0252731	0.0492109	<0.001	0.0568132	0.0550436	<0.001	0.22	<0.001	<0.001												30			30
		voronoi WT-comp	0.0257221	0.0449985		0.0806672	0.0793985		0.111817	0.0653015		0.001	0.03	<0.001
		WT embryo vs voronoi			>0.99			>0.99			<0,001
		WT-comp embryo vs voronoi			0.72			0.02			<0,001
	average surface ratio anisotropy	WT	0.127115	0.0412116	<0.001	0.108513	0.0475494	0.01	0.0971581	0.0316762	<0.001	0.1	0.28	0.003
		WT-comp	0.195414	0.0657369		0.144777	0.0668331		0.156413	0.0531738		0.005	0.89	0.07
	cell density (nº/µm2)	WT	0.000624561	4.77178e-05	<0.001	0.00116228	0.00014326	<0.001	0.00219722	0.000223068	<0.001	<0.001	<0.001	<0.001
		WT-comp	0.000777796	0.000121254		0.00145565	0.000221911		0.00250599	0.000332125		<0.001	<0.001	<0.001
	average cell volume (µm3)	WT	15043.1	2443.69	>0.99	7049.79	1399.58	>0.99	3248.71	644.206	0.05	<0.001	<0.001	<0.001
		WT-comp	15325.3	3733.05		7243.17	1950.16		3623.14	757.265		<0.001	<0.001	<0.001
	average cell convexity	WT	0.863	0.019	<0.001	0.836	0.013	<0.001	0.81	0.012	<0.001	<0.001	<0.001	<0.001
		WT-comp	0.832	0.019		0.81	0.018		0.782	0.018		<0.001	<0.001	<0.001
	tissue aspect ratio	WT	1.20613	0.0742988	<0.001	1.21542	0.089837	<0.001	1.22497	0.0756218	<0.001	>0.99	>0.99	0.58
		WT-comp	1.39932	0.199038		1.34359	0.173863		1.36093	0.148748		0.88	>0.99	>0.99
	major axes length ratio	WT	0.957449	0.0262184	<0.001	0.976405	0.0199042	<0.001	0.981091	0.0160228	<0.001	0.001	0.72	<0,001
		WT-comp	0.901439	0.0499101		0.914484	0.0483066		0.922809	0.0476687		0.59	0.64	0.06
	average cell aspect ratio	WT	1.52	0.14	>0.99	1.49	0.08	<0.001	1.5	0.09	<0.001	0.62	>0.99	>0.99
		WT-comp	1.52	0.1		1.66	0.13		1.77	0.14		<0.001	<0.001	<0.001
	surface ratio	WT	1.65	0.15	<0.001	1.51	0.12	<0.001	1.42	0.09	<0.001	<0.001	<0.001	<0.001
		WT-comp	1.95	0.3		1.79	0.31		1.58	0.15		0.04	0.002	<0.001
	average cell height (µm)	WT	23.58	2.28	0.02	19.9	2.17	<0.001	16.79	2.29	<0.001	<0.001	<0.001	<0.001
		WT-comp	26.19	3.56		23.16	2.47		19.82	1.39		<0.001	<0.001	<0.001
	mitosis stages relative duration	WT	0.07582	0.01816	>0.99	0.3657	0.026	>0.99	0.74	0.07678	>0.99
		WT-comp	0.08853	0.01756		0.3877	0.01913		0.7316	0.04589
	interphase stages relative duration	WT	0.2859	0.008264	>0.99	0.6123	0.02295	>0.99
		WT-comp	0.2803	0.02411		0.6087	0.06883
	* multiple non-parametric Mann-Whitney test with Bonferroni multiple comparisons correction was applied except in marked cases where two-way ANOVA test with Bonferroni multiple comparisons was applied
	# non parametric Kruskal-Wallis test with Dunn multiple comparisons correction was applied except in the marked cases where one-way ANOVA test with Tukey multiple comparisons was applied
	Feature	Comparisons	Mean	SD	p value*
	relative scutoids onset	WT	0.1245	0.1196	0.79
		WT-comp	0.1242	0.132
	relative scutoids duration	WT	0.5276	0.2405	0.01
		WT-comp	0.6057	0.25
	duration from 128-cell stage to the end of 512-cell stage (minutes)	WT	199	16.72	0.08
		WT-comp	230	35.33
	* non-parametric Mann-Whitney test was applied except in the marked cases where two-tailed Student t test was applied.
																																				15			10
																																				30			20
																																				30			20

### Sheet: Animal vs Vegetal
			128-cell stage			256-cell stage			512-cell stage			128 vs 256	256 vs 512	128 vs 512
	Feature	Comparisons	Mean	SD	p value*	Mean	SD	p value*	Mean	SD	p value*	p value#	p value#	p value#
	Proportion of scutoids	Animal WT	0	0	>0,99	0	0	<0.001	0.07	0.06	<0.001	>0,99	<0.001	<0.001
		Vegetal WT	0	0		0.06	0.08		0.16	0.07		0.08	<0.001	<0.001
		Animal WT-comp	0.07	0.11	>0,99	0.11	0.08	0.44	0.12	0.02	<0.001	0.42	0.59	0.03
		Vegetal WT-comp	0.08	0.13		0.13	0.1		0.27	0.11		0.55	0.001	<0.001
	average surface ratio anisotropy	Animal WT	0.148521	0.0306666	0.008	0.122821	0.0482346	0.01	0.106956	0.023395	0.15	0.07	0.22	0.002
		Vegetal WT	0.105709	0.0399468		0.0942058	0.0430086		0.0873608	0.0359923		0.59	0.59	0.38
		Animal WT-comp	0.196182	0.0698541	>0,99	0.170508	0.0675429	0.001	0.174778	0.049558	0.005	>0,99	>0,99	>0,99
		Vegetal WT-comp	0.194263	0.0626946		0.106181	0.0440762		0.128866	0.0470312		<0.001	0.47	0.02
	cell density (nº/µm2)	Animal WT	0.000621457	5.78516e-05	>0,99	0.00113268	0.000124078	0.92	0.00215853	0.000235092	0.86	0.003	<0.001	<0.001
		Vegetal WT	0.000627665	3.6731e-05		0.00119188	0.000156673		0.00223591	0.000207049		0.003	<0.001	<0.001
		Animal WT-comp	0.000742807	0.000128855	0.54	0.00143206	0.000238476	0.9	0.00239277	0.00022054	0.03	0.003	<0.001	<0.001
		Vegetal WT-comp	0.000812785	0.000105962		0.00147925	0.000205339		0.00261922	0.000386336		0.003	<0.001	<0.001
		Animal WT	15679.4	2755.36	0.16	7371.26	1633.17	0.16	3493.38	689.769	0.1	0.003	<0.001	<0.001
	average cell volume (µm3)	Vegetal WT	14406.7	1977.4		6728.32	1050.79		3004.03	494.645		0.003	<0.001	<0.001
		Animal WT-comp	13856.2	2064.91	0.38	6385.98	1331.13	0.002	3376.59	460.827	0.32	0.003	<0.001	<0.001
		Vegetal WT-comp	16794.4	4469.67		8100.36	2108.38		3869.69	910.247		0.004	<0.001	<0.001
	average cell convexity	Animal WT	0.877474	0.0113669	<0.001	0.844167	0.00870271	<0.001	0.811486	0.00774265	<0.001	0.003	<0.001	<0.001
		Vegetal WT	0.849128	0.0139844		0.82699	0.0116215		0.799949	0.0125369		0.002	<0.001	<0.001
		Animal WT-comp	0.827777	0.0167816	0.46	0.813401	0.0128073	0.09	0.786052	0.0100141	0.67	0.24	<0.001	<0.001
		Vegetal WT-comp	0.836879	0.0203634		0.805756	0.0207747		0.778144	0.0235958		0.006	0.001	<0.001
	surface ratio	Animal WT	1.70338	0.176285	0.31	1.54511	0.165826	0.53	1.45123	0.110285	0.22	0.03	0.09	<0.001
		Vegetal WT	1.59663	0.0800848		1.47738	0.0434453		1.38266	0.0508221		<0.001	<0.001	<0.001
		Animal WT-comp	1.91715	0.380136	>0,99	1.74822	0.412225	0.13	1.51755	0.159611	0.001	0.84	0.15	0.02
		Vegetal WT-comp	1.97489	0.200817		1.82417	0.16947		1.64992	0.0920299		0.18	<0.001	<0.001
	average cell height (µm)	Animal WT	24.4466	2.61658	0.14	20.39	2.71933	0.99	17.7419	2.47605	0.04	0.006	0.003	<0.001
		Vegetal WT	22.722	1.53427		19.41	1.30177		15.8355	1.6441		<0.001	<0.001	<0.001
		Animal WT-comp	25.0097	3.64395	0.03	22.1028	2.19781	0.001	19.0309	1.13983	<0.001	0.08	<0.001	<0.001
		Vegetal WT-comp	27.375	3.16763		24.2213	2.29879		20.6118	1.16904		0.1	<0.001	<0.001
	* multiple non-parametric Mann-Whitney test with Bonferroni multiple comparisons correction was applied except in marked cases where two-way ANOVA test with Bonferroni multiple comparisons was applied
	# non parametric Kruskal-Wallis test with Dunn multiple comparisons correction was applied except in the marked cases where one-way ANOVA test with Tukey multiple comparisons was applied
